# Population genomics reveals demographic history and climate adaptation in Japanese *Arabidopsis halleri*

**DOI:** 10.1101/2024.04.08.588504

**Authors:** Ryo A Suda, Shosei Kubota, Vinod Kumar, Vincent Castric, Ute Krämer, Shin-Ichi Morinaga, Takashi Tsuchimatsu

## Abstract

Climate oscillations in the Quaternary forced species to major latitudinal or altitudinal range shifts. It has been suggested that adaptation concomitant with range shifts plays key roles in species responses during climate oscillations, but the role of selection for local adaptation to climatic changes remains largely unexplored. Here, we investigated population structure, demographic history, and signatures of climate-driven selection based on genome-wide polymorphism data of 141 Japanese *Arabidopsis halleri* individuals, with European ones as outgroups. Coalescent-based analyses suggested a genetic differentiation between Japanese subpopulations since the Last Glacial Period (LGP), which would have contributed to shaping the current pattern of population structure. Population demographic analysis revealed the population size fluctuations in the LGP, which were particularly prominent since the subpopulations started to diverge (∼50 kya). The ecological niche modeling predicted the range shifts from southern coastal regions to northern coastal and mountainous areas, possibly in association with the population size fluctuations. Through genome-wide association analyses of bioclimatic variables and selection scans, we investigated whether climate-associated loci are enriched in the extreme tails of selection scans, and demonstrated the prevailing signatures of selection, particularly toward a warmer climate in southern subpopulations and a drier environment in northern subpopulations, which may have taken place during or after the LGP. Our study highlights the importance of integrating climate associations, selection scans, and population demographic analyses for identifying genomic signatures of population-specific adaptation, which would also help us predict the evolutionary responses to future climate changes.
