## Supplementary Table 1 for "Population genomics reveals demographic history and climate adaptation in Japanese *Arabidopsis halleri*"

### Sheet: table_s1
Supplementary Table S1: List of samples.
Sample_name	ID	Latitude	Longitude	Material	DNA_extraction_method	Average_depth	Subpopulation_name	Subpopulation_name_without_EU
009	IBH	35.4162	136.402	Kubota et al., 2015	DNeasyPlantMiniKit	29.7631	KR	KR
013	FJH	35.164	136.454	Kubota et al., 2015	DNeasyPlantMiniKit	32.9093	KR	KR
025	IBL	35.3959	136.387	Kubota et al., 2015	DNeasyPlantMiniKit	23.9634	KR	KR
032	INT	36.4789	137.238	Kubota et al., 2015	DNeasyPlantMiniKit	11.3711	CJ	CJ
044	OKN	38.3284	140.579	Kubota et al., 2015	DNeasyPlantMiniKit	27.7218	NJ	NJ
048	ITM	37.0501	139.93	Kubota et al., 2015	DNeasyPlantMiniKit	26.9935	NJ	NJ
197	FJL	35.1759	136.468	Kubota et al., 2015	DNeasyPlantMiniKit	24.5389	KR	KR
206	MNO	34.8528	135.472	Kubota et al., 2015	DNeasyPlantMiniKit	23.5487	KR	KR
256	IWO	35.1518	135.837	Collected sample	DNeasyPlantMiniKit	31.7935	KR	KR
257	STN	34.526	132.145	Collected sample	DNeasyPlantMiniKit	30.2598	WJ	WJ
260	RNG	34.2647	135.92	Herbarium specimens	DNeasyPlantMiniKit	17.5442	KR	KR
263	GSN	38.5477	140.027	Collected sample	DNeasyPlantMiniKit	31.1141	NJ	NJ
264	NSK	38.455	140.145	Collected sample	DNeasyPlantMiniKit	32.5532	NJ	NJ
265	RJK	36.6855	140.463	Collected sample	DNeasyPlantMiniKit	28.6034	NJ	NJ
266	IRM	35.7441	137.051	Collected sample	DNeasyPlantMiniKit	25.4439	CJ	KR
267	KNM	32.5311	131.003	Collected sample	DNeasyPlantMiniKit	32.3347	WJ	WJ
268	ASG	39.7295	141.32	Collected sample	DNeasyPlantMiniKit	24.5281	NJ	NJ
272	MTY	43.6214	142.78	Collected sample	DNeasyPlantMiniKit	32.5927	NJ	NJ
273	MTM	41.8697	140.859	Collected sample	DNeasyPlantMiniKit	29.9104	NJ	NJ
275	MZK	35.1876	137.93	Collected sample	DNeasyPlantMiniKit	22.4949	CJ	CJ
277	MSN	34.1794	135.91	Herbarium specimens	DNeasyPlantMiniKit	25.6011	KR	KR
278	HSM	38.6606	141.209	Herbarium specimens	DNeasyPlantMiniKit	21.8716	NJ	NJ
279	YBH	36.0282	137.777	Herbarium specimens	DNeasyPlantMiniKit	11.5914	CJ	CJ
280	NSO	45.1737	141.233	Herbarium specimens	DNeasyPlantMiniKit	27.4724	NJ	NJ
281	NSH	34.2551	135.762	Herbarium specimens	DNeasyPlantMiniKit	30.1464	KR	KR
282	HUS	36.7434	138.83	Collected sample	DNeasyPlantMiniKit	30.635	CJ	CJ
283	OSW	36.058	136.49	Collected sample	DNeasyPlantMiniKit	32.1414	KR	KR
284	TOI	41.7191	141.006	Herbarium specimens	DNeasyPlantMiniKit	31.056	NJ	NJ
285	KZR	34.5237	136.136	Herbarium specimens	DNeasyPlantMiniKit	27.7058	KR	KR
286	ING	34.895	135.35	Herbarium specimens	DNeasyPlantMiniKit	30.2776	KR	KR
287	TKW	36.2654	137.69	Collected sample	DNeasyPlantMiniKit	25.117	CJ	CJ
289	KSW	35.0889	135.589	Collected sample	DNeasyPlantMiniKit	29.5501	KR	KR
291	KNP	39.9294	139.876	Collected sample	DNeasyPlantMiniKit	27.2185	NJ	NJ
293	YGO	35.6217	136.219	Collected sample	DNeasyPlantMiniKit	10.6246	KR	KR
294	NKO	34.3126	136.03	Herbarium specimens	DNeasyPlantMiniKit	23.9953	KR	KR
295	HST	35.986	137.819	Herbarium specimens	DNeasyPlantMiniKit	24.0866	CJ	CJ
296	HYS	35.1421	135.525	Herbarium specimens	DNeasyPlantMiniKit	24.0573	KR	KR
297	HRK	39.6187	140.721	Herbarium specimens	DNeasyPlantMiniKit	10.9861	NJ	NJ
298	OKH	39.5144	141.861	Herbarium specimens	DNeasyPlantMiniKit	6.84128	NJ	NJ
299	UKG	36.3168	136.902	Herbarium specimens	DNeasyPlantMiniKit	10.4375	CJ	CJ
300	KYT	35.0385	135.658	Herbarium specimens	DNeasyPlantMiniKit	19.4207	KR	KR
301	UDA	34.5425	136.094	Herbarium specimens	DNeasyPlantMiniKit	24.3618	KR	KR
302	GNB	35.8721	137.863	Herbarium specimens	DNeasyPlantMiniKit	25.5218	CJ	CJ
303	KRT	35.2695	134.627	Herbarium specimens	DNeasyPlantMiniKit	24.703	KR	KR
314	MYG	34.9063	135.445	Collected sample	DNeasyPlantMiniKit	26.7444	KR	KR
319	INB	35.2065	136.451	Collected sample	DNeasyPlantMiniKit	28.8519	KR	KR
320	MND	35.1151	136.372	Collected sample	DNeasyPlantMiniKit	25.4696	KR	KR
321	RYS	35.2623	136.352	Collected sample	DNeasyPlantMiniKit	30.8274	KR	KR
322	NGS	34.1929	131.986	Collected sample	DNeasyPlantMiniKit	28.0238	WJ	WJ
323	SKH	34.5192	132.187	Collected sample	DNeasyPlantMiniKit	28.3633	WJ	WJ
324	UGA	34.5449	132.391	Collected sample	DNeasyPlantMiniKit	25.5468	WJ	WJ
325	OHT	34.5091	132.475	Collected sample	DNeasyPlantMiniKit	21.5667	WJ	WJ
326	SKM	34.8371	133.443	Collected sample	DNeasyPlantMiniKit	29.4837	WJ	WJ
327	UJI	34.8474	133.484	Collected sample	DNeasyPlantMiniKit	25.6387	WJ	WJ
328	KNK	34.9789	134.198	Collected sample	DNeasyPlantMiniKit	27.9668	KR	KR
329	OHR	34.9954	134.184	Collected sample	DNeasyPlantMiniKit	24.9467	KR	KR
330	ITS	35.3221	134.412	Collected sample	DNeasyPlantMiniKit	21.0195	KR	KR
331	TDK	35.3398	134.625	Collected sample	DNeasyPlantMiniKit	30.5284	KR	KR
332	OHY	35.3062	134.68	Collected sample	DNeasyPlantMiniKit	25.5377	KR	KR
333	AKN	35.2653	134.671	Collected sample	DNeasyPlantMiniKit	24.1302	KR	KR
334	MKB	35.2472	134.721	Collected sample	DNeasyPlantMiniKit	22.4974	KR	KR
335	IKN	35.1886	134.841	Collected sample	DNeasyPlantMiniKit	31.5578	KR	KR
336	HSE	35.1251	134.763	Collected sample	DNeasyPlantMiniKit	28.1482	KR	KR
337	KMI	35.1081	134.914	Collected sample	DNeasyPlantMiniKit	23.4804	KR	KR
338	SSB	34.8952	135.422	Collected sample	DNeasyPlantMiniKit	27.7417	KR	KR
339	KTH	35.6207	136.733	Collected sample	DNeasyPlantMiniKit	32.6187	KR	KR
340	NTS	35.6371	136.698	Collected sample	DNeasyPlantMiniKit	28.4859	KR	KR
341	TRM	35.6334	136.617	Collected sample	DNeasyPlantMiniKit	24.5002	KR	KR
342	SRN	36.7955	139.28	Collected sample	DNeasyPlantMiniKit	26.4384	NJ	NJ
343	YNS	36.9862	139.598	Collected sample	DNeasyPlantMiniKit	20.267	NJ	NJ
344	KSO	37.5763	139.662	Collected sample	DNeasyPlantMiniKit	22.2999	NJ	NJ
345	SRI	37.944	140.539	Collected sample	DNeasyPlantMiniKit	23.3762	NJ	NJ
346	SNM	38.6959	141.196	Collected sample	DNeasyPlantMiniKit	18.6836	NJ	NJ
347	KRK	38.8318	140.912	Collected sample	DNeasyPlantMiniKit	27.2385	NJ	NJ
348	UGS	38.8027	140.968	Collected sample	DNeasyPlantMiniKit	22.4222	NJ	NJ
349	DGW	34.269	135.91	Collected sample	DNeasyPlantMiniKit	21.6492	KR	KR
350	TKL	34.4275	131.687	Collected sample	DNeasyPlantMiniKit	29.9714	WJ	WJ
351	TKH	34.438	131.696	Collected sample	DNeasyPlantMiniKit	22.7477	WJ	WJ
352	SNI	34.5194	136.13	Collected sample	DNeasyPlantMiniKit	31.1108	KR	KR
353	GJO	34.2527	135.75	Collected sample	DNeasyPlantMiniKit	25.3044	KR	KR
354	TTO	38.4789	140.412	Collected sample	DNeasyPlantMiniKit	26.2375	NJ	NJ
355	JNI	38.9229	140.04	Collected sample	DNeasyPlantMiniKit	26.9864	NJ	NJ
356	KMC	39.0594	140.538	Collected sample	DNeasyPlantMiniKit	26.9537	NJ	NJ
357	JDD	39.6389	140.688	Collected sample	DNeasyPlantMiniKit	24.6146	NJ	NJ
358	HRU	39.6314	140.709	Collected sample	DNeasyPlantMiniKit	28.227	NJ	NJ
359	SNK	39.5485	141.062	Collected sample	DNeasyPlantMiniKit	29.1951	NJ	NJ
360	MOT	40.1707	140.135	Collected sample	DNeasyPlantMiniKit	26.1417	NJ	NJ
361	KFN	40.5232	140.546	Collected sample	DNeasyPlantMiniKit	22.9129	NJ	NJ
362	KRD	40.3293	140.306	Collected sample	DNeasyPlantMiniKit	27.4272	NJ	NJ
363	FTT	40.2156	140.249	Collected sample	DNeasyPlantMiniKit	25.6452	NJ	NJ
364	YTT	40.418	140.617	Collected sample	DNeasyPlantMiniKit	28.9897	NJ	NJ
365	MYR	35.8873	137.776	Collected sample	DNeasyPlantMiniKit	31.3004	CJ	CJ
366	MYD	35.8875	137.777	Collected sample	DNeasyPlantMiniKit	31.3894	CJ	CJ
367	HTB	36.1623	138.04	Collected sample	DNeasyPlantMiniKit	26.2639	CJ	CJ
368	KSI	37.5732	139.566	Collected sample	DNeasyPlantMiniKit	33.4881	NJ	NJ
369	NEO	35.6949	136.577	Collected sample	DNeasyPlantMiniKit	30.4818	KR	KR
371	OSR	44.023	143.037	Collected sample	DNeasyPlantMiniKit	33.0989	NJ	NJ
372	MTK	41.7906	140.812	Collected sample	DNeasyPlantMiniKit	20.2983	NJ	NJ
373	KNR	32.5311	131.003	Collected sample	CTAB method	27.8364	WJ	WJ
374	IUD	32.4642	130.932	Collected sample	CTAB method	28.26	WJ	WJ
375	JTK	34.386	131.577	Collected sample	CTAB method	28.1076	WJ	WJ
376	TKR	34.4275	131.687	Collected sample	CTAB method	28.1727	WJ	WJ
377	INK	34.5984	131.887	Collected sample	CTAB method	28.2401	WJ	WJ
378	HKG	34.594	131.912	Collected sample	CTAB method	28.6097	WJ	WJ
379	ATK	34.6688	131.965	Collected sample	CTAB method	28.5106	WJ	WJ
380	DEB	34.7261	132.045	Collected sample	CTAB method	28.3505	WJ	WJ
381	KTR	35.6207	136.733	Collected sample	CTAB method	28.7213	KR	KR
382	KHB	35.5732	136.482	Collected sample	CTAB method	27.4302	KR	KR
383	TDO	35.6178	136.224	Collected sample	CTAB method	28.2202	KR	KR
384	AKS	35.5277	135.993	Collected sample	CTAB method	27.5573	KR	KR
385	AKH	35.8214	136.094	Collected sample	CTAB method	28.7154	KR	KR
386	KTK	35.3881	135.926	Collected sample	CTAB method	28.3227	KR	KR
387	HHK	35.2647	135.868	Collected sample	CTAB method	27.942	KR	KR
388	HNS	35.2148	135.777	Collected sample	CTAB method	28.1968	KR	KR
389	KRM	35.1405	135.78	Collected sample	CTAB method	24.5417	KR	KR
390	KMG	35.1054	135.731	Collected sample	CTAB method	24.5175	KR	KR
391	KYN	35.0511	135.652	Collected sample	CTAB method	27.9887	KR	KR
392	KTB	34.9276	135.601	Collected sample	CTAB method	28.6438	KR	KR
393	RKS	34.7561	135.227	Collected sample	CTAB method	28.0023	KR	KR
394	YFT	36.2003	137.558	Collected sample	CTAB method	28.1625	CJ	CJ
395	AGO	35.9883	137.397	Collected sample	CTAB method	28.1947	CJ	CJ
396	WNB	32.5564	130.955	Collected sample	CTAB method	28.3393	WJ	WJ
397	ISM	35.1064	132.438	Collected sample	CTAB method	28.4028	WJ	WJ
399	OGS	37.4176	140.199	Collected sample	CTAB method	28.8213	NJ	NJ
400	SNY	39.2961	140.899	Collected sample	CTAB method	28.2653	NJ	NJ
401	MSP	44.0252	143.382	Collected sample	CTAB method	27.1995	NJ	NJ
402	AIW	35.431	135.151	Collected sample	CTAB method	22.6025	KR	KR
403	SMG	37.2896	139.912	Collected sample	CTAB method	23.5259	NJ	NJ
404	UGT	37.4794	140.612	Collected sample	CTAB method	28.0187	NJ	NJ
405	HMT	37.9722	140.256	Collected sample	CTAB method	27.3311	NJ	NJ
406	KWT	38.7271	140.779	Collected sample	CTAB method	26.9212	NJ	NJ
407	KSK	38.7572	140.866	Collected sample	CTAB method	27.5751	NJ	NJ
408	HSK	38.8075	140.902	Collected sample	CTAB method	23.898	NJ	NJ
409	SNR	38.6959	141.196	Collected sample	CTAB method	27.3487	NJ	NJ
410	HKM	39.0637	141.631	Collected sample	CTAB method	28.0118	NJ	NJ
411	OKR	39.5165	141.862	Collected sample	CTAB method	26.9439	NJ	NJ
412	NOT	39.5516	141.412	Collected sample	CTAB method	28.0747	NJ	NJ
413	SAJ	35.3334	134.067	Collected sample	CTAB method	26.4994	CJ	CJ
414	RBS	43.7605	143.512	Collected sample	CTAB method	22.8756	NJ	NJ
415	HTR	36.1623	138.04	Collected sample	CTAB method	24.1349	CJ	CJ
416	SJS	39.7562	141.154	Collected sample	CTAB method	26.1413	NJ	NJ
D334	Falk_02	51.6656	11.1584	Collected sample	NucleoMag® Plant kit	42.063	EU	NA
175	Geln_01	48.8564	20.9203	Collected sample	NucleoMag® Plant kit	43.1447	EU	NA
S177	Kosi_01	48.7658	21.1298	Collected sample	NucleoMag® Plant kit	48.2619	EU	NA
a_Laut_14	Laut_14	51.8626	10.3001	Collected sample	NucleoMag® Plant kit	32.288	EU	NA
480	Litt_13	51.0054	8.00661	Collected sample	NucleoMag® Plant kit	32.8939	EU	NA
S198	Medz_01	48.7523	20.8964	Collected sample	NucleoMag® Plant kit	51.8263	EU	NA
D692	Mias_03	50.5035	18.9357	Collected sample	NucleoMag® Plant kit	32.9982	EU	NA
D588	Mias_09	50.5035	18.9357	Collected sample	NucleoMag® Plant kit	32.3591	EU	NA
D654	Wall_10	50.4114	11.5553	Collected sample	NucleoMag® Plant kit	25.9713	EU	NA
420	Wulm_07	51.3064	8.4852	Collected sample	NucleoMag® Plant kit	37.9697	EU	NA
Plate6_146	Zapa_07	49.2792	19.9661	Collected sample	NucleoMag® Plant kit	35.9351	EU	NA
Plate6_147	Zapa_12	49.2792	19.9661	Collected sample	NucleoMag® Plant kit	29.8181	EU	NA
S247	Blid_09	47.8085	23.6171	Collected sample	NucleoMag® Plant kit	43.2627	EU	NA
S369	Fund_11	47.5277	25.4276	Collected sample	NucleoMag® Plant kit	40.9989	EU	NA
S372	Guta_08	47.6947	23.777	Collected sample	NucleoMag® Plant kit	32.8574	EU	NA
402	Nisu_03	46.8632	22.8077	Collected sample	NucleoMag® Plant kit	64.9189	EU	NA
