## Supplementary Table 2 for "Population genomics reveals demographic history and climate adaptation in Japanese *Arabidopsis halleri*"

### Sheet: param_all
Supplementary Table S2: Parameters inferred from DIYABC-RF v.1.2.1 (Collin et al., 2021)
Scenario	Parameter	Expectation	Median	Quantile_0.05	Quantile_0.95	Variance
1	N_K	156868	161459	91527.9	197521	881983000
1	N_A4	62845	49455.1	13413.4	159901	567970000
1	N_C	105009	103866	48351.7	157469	573372000
1	N_N	106374	105163	57776.1	172335	430161000
1	N_W	103990	101943	54243.4	165099	587020000
1	N_E	12725.4	11632.5	5202.47	22579.7	27225400
1	t4	44523	36938.7	21257.3	92890.8	419441000
2	N_K	142390	152126	55423.2	195944	1712570000
2	N_A1	108471	108865	24147.1	189575	2375970000
2	N_A3	36149.7	29948.1	4475.41	88854.6	565558000
2	N_A4	157069	166440	89066.9	197628	988284000
2	N_A2′	114487	114551	25701	192738	2982190000
2	N_C	49312.1	45106.7	10929.9	102090	338842000
2	N_N	94397.5	93584.9	41237	147848	564643000
2	N_W	83614	82497.9	41636.5	131697	458559000
2	N_E	102384	97073.7	25864.9	189358	2073690000
2	t1	13775.7	12296	3703.6	27823.2	24508500
2	t2	20778.7	19933.6	8650.97	34890.7	35390400
2	t3	20768.8	19615.5	8577.25	34868.5	43447700
2	t4	76434.9	68350.1	38495.7	146837	1089200000
3	N_K	132637	138921	44679.6	194465	2119490000
3	N_A1	111313	114799	27212.9	187991	2065610000
3	N_A2	119084	122136	28389.7	193890	2801360000
3	N_A3	25120.5	19381.2	4022.72	66230	388148000
3	N_A4	155178	165676	75975.6	196831	1270780000
3	N_C	51811.9	46863.3	15818.9	108490	324970000
3	N_N	78773.5	77633.9	33152.8	129985	450251000
3	N_W	91803.1	87419.5	48654.3	147905	453361000
3	N_E	96484.1	85749	34412.5	188706	2158240000
3	t1	14123.9	12935	3702.27	28627.2	26763400
3	t2	17699.3	17166.8	6175.03	31979	32107700
3	t3	26161.1	25266	13834	39915.6	41393200
3	t4	71825.5	60392.2	35370	140944	708577000
4	N_K	130796	138544	51400.8	194323	1973300000
4	N_A1	107108	109432	24314.8	190576	2265470000
4	N_A3	37466.1	29330.8	4912.38	100042	585853000
4	N_A4	155698	163139	83885	197507	1095790000
4	N_C	47961.8	44457	15334	95780.3	256124000
4	N_N	96324.5	94701.1	47507	152305	623323000
4	N_A1′	113958	118207	20999.9	193670	2993510000
4	N_W	91644	89139.9	43123.1	144359	556392000
4	N_E	102522	98639	34124	187097	1957180000
4	t1′	16014.1	14499	5421.56	31196	27829800
4	t1′′	21737	21352.8	7646.58	36972.5	40547900
4	t3	23990.5	22836	11928.4	38630.3	43083700
4	t4	74305	68079.4	36480.1	145600	1019210000
